# Structure-function analysis of a calcium-independent metacaspase reveals a novel proteolytic pathway for lateral root emergence

**DOI:** 10.1101/2023.01.15.523950

**Authors:** Simon Stael, Igor Sabljić, Dominique Audenaert, Thilde Andersson, Liana Tsiatsiani, Robert P. Kumpf, Andreu Vidal-Albalat, Cecilia Lindgren, Dominique Vercammen, Silke Jacques, Long Nguyen, Maria Njo, Álvaro D. Fernández-Fernández, Tine Beunens, Evy Timmerman, Kris Gevaert, Jerry Ståhlberg, Peter V. Bozhkov, Anna Linusson, Tom Beeckman, Frank Van Breusegem

## Abstract

Metacaspases are part of an evolutionarily broad family of multifunctional cysteine proteases, involved in disease and normal development. Despite the extensive study of metacaspases in the two decades since their discovery, the structure-function relationship of metacaspases remains poorly understood. Furthermore, previous studies on their function have been thwarted by the redundancy in gene copy number and potential phenotypic suppression of genetic mutations, especially in plants. Here, we have solved the X-ray crystal structure of an *Arabidopsis thaliana* type II metacaspase (AtMCA-IIf) that belongs to a particular sub-group that does not require calcium ions for activation. Compared to crystal structures of other metacaspases and caspases, the AtMCA-IIf active site is structurally similar and poses a conundrum for the catalytic mechanism of the cysteine-histidine dyad. To study metacaspase activity in plants, we developed an *in vitro* chemical screen to identify small molecule metacaspase inhibitors. Several hits with a minimal thioxodihydropyrimidine-dione (TDP) structure were identified, some being specific inhibitors of AtMCA-IIf. We provide a mechanistic basis for inhibition by the TDP-containing compounds through molecular docking onto the AtMCA-IIf crystal structure. Finally, a TDP-containing compound (TDP6) was effective at inhibiting lateral root emergence *in vivo*, likely through the inhibition of metacaspases that are specifically expressed in the endodermal cells overlaying developing lateral root primordia. In the future, the small compound inhibitors and crystal structure of AtMCA-IIf can be used to study metacaspases in various other species, such as important human pathogens including those causing neglected diseases.
