## Supplemental Table 2 for "Structure-function analysis of a calcium-independent metacaspase reveals a novel proteolytic pathway for lateral root emergence"

### Sheet: 2.1
Supplementary Table 2.1: List of potential AtMC9 substrate proteins that are co-expressed with AtMC9 (Hruz et al., 2008). Amino acid position of P1′ cleavage site is shown between brackets in the P4-P3' column. *; subcellular localization predicted by WoLFPSORT.
Accession	P4-P3'	Sequence	Description	Subcellular localization SUBA (MS data)
Proteolysis of Arg or Lys
AT1G27450	AASR(58)DSE	DSEMATEDVQDPR	adenine phosphoribosyl transferase 1	cytosol, extracellular, plasma membrane, plastid
AT3G20370	TLLK(254)NSY	NSYLSEVFSIGGR	TRAF-like family protein	extracellular, vacuole
AT1G49240	MNQK(53)DAY	DAYVGDEAQSKR	actin 8	cytosol, peroxisome, plasma membrane, plastid, vacuole
AT1G12000	AVTR(10)DLT	DLTAVGSPENAPAKGR	Phosphofructokinase family protein	cytosol, plasma membrane
AT3G45710	VAHR(15)SSD	SSDPSEKR	Major facilitator superfamily protein	plasma membrane*
AT3G15950	ESFK(322)QLE	QLEDIADNKAEGDDESAKR	DNA topoisomerase-related	extracellular, peroxisome, plasma membrane, plastid
AT3G13300	RRDR(773)DAN	DANIQDVNNDPR	Transducin/WD40 repeat-like superfamily protein	cytosol, plasma membrane
AT5G04420	RRQR(490)SAS	SASDEEEDGTVQR	Galactose oxidase/kelch repeat superfamily protein	cytosol*
AT2G25970	QVTR(172)DMD	DMDADPNCATR	KH domain-containing protein	cytosol
AT3G06720	SIER(105)SPP	SPPIEEVISAGVVPR	importin alpha isoform 1	cytosol, nucleus, plasma membrane
AT2G20630	IESR(291)GGF	GGFVSNIPGDVPR	PP2C induced by AVRRPM1	cytosol*
AT5G23750	VVPK(69)EVE	EVEEEKKEGSVNR	Remorin family protein	nucleus*
AT4G19880	SMAR(35)SAV	SAVDETSDSGAFQR	Glutathione S-transferase family protein	cytosol, mitochondrion
AT1G47250	IGSR(165)SQA	SQAAKTYLER	20S proteasome alpha subunit F2	cytosol, plasma membrane
AT3G15950	HTVK(291)DDV	DDVDDKEQDAKR	DNA topoisomerase-related	extracellular, peroxisome, plasma membrane, plastid
AT5G65020	KNLK(222)EES	EESDDNDYMKLLR	annexin 2	plasma membrane, plastid
AT4G30170	TVVK(105)AKQ	AKQAVDSNPNCR	Peroxidase family protein	extracellular, plasma membrane
AT1G22530	ETKK(272)EEK	EEKATASTQVKR	PATELLIN 2	plasma membrane, plastid, vacuole
AT4G30190	LQPK(889)EAV	EAVNIFPEKGSYR	H(+)-ATPase 2	plasma membrane, vacuole
AT3G15950	AATK(434)GLE	GLEELKNESEQAENKR	DNA topoisomerase-related	extracellular, peroxisome, plasma membrane, plastid
AT4G34050	EATK(11)TSS	TSSTNGEDQKQSQNLR	S-adenosyl-L-methionine-dependent methyltransferase	cytosol*
AT5G40450	HQEK(1235)NAE	NAEPVEATQNLDDAEQISR	unknown protein	plasma membrane, plastid
AT2G22125	IHPK(1001)EKE	EKEEDEEEEATENR	CELLULOSE SYNTHASE-INTERACTIVE PROTEIN 1	plasma membrane
AT1G04820	ISGK(97)EDA	EDAANNFAR	tubulin alpha-4 chain	plasma membrane, plastid, vacuole
AT3G52930	KVDK(107)GTV	GTVELAGTDGETTTQGLDGLGDR	Aldolase superfamily protein	cytosol, nucleus, plasma membrane, plastid, vacuole
AT3G14940	LYAK(200)DIT	DITPDDKQELDESLQR	phosphoenolpyruvate carboxylase 3	cytosol*
AT1G53310	LYAK(200)DIT	DITPDDKQELDEALQR	phosphoenolpyruvate carboxylase 1	cytosol, plasma membrane
AT3G53420	MAK(4)DVEA	DVEAVPGEGFQTR	plasma membrane intrinsic protein 2A	plasma membrane, plastid
AT5G66120	NDQR(74)SIS	SISSPTVVEVDLGDR	3-dehydroquinate synthase, putative	plastid
AT5G40450	NISK(175)VCE	VCEEIPIKTDEVR	unknown protein	plasma membrane, plastid
AT4G38630	QKDK(258)DGD	DGDTASASQETVAR	regulatory particle non-ATPase 10	cytosol, plasma membrane
AT2G30060	RENR(14)DEE	DEEETGANEDEDTGAQVAPIVR	Pleckstrin homology (PH) domain protein	nucleus*
AT2G39940	RIER(352)GAD	GADEQGMEDEEGLVSQR	RNI-like superfamily protein	cytosol*
AT3G23810	SSGR(13)EYK	EYKVKDMSQADFGR	S-adenosyl-l-homocysteine (SAH) hydrolase 2	cytosol, plasma membrane, vacuole
AT4G19210	VIDR(213)DVE	DVENLSGGELQR	RNAse l inhibitor protein 2	plasma membrane
AT4G24220	WTNR(110)ESE	ESESENCEANGSMLR	NAD(P)-binding Rossmann-fold superfamily protein	cytosol
proteolysis of other amino acids
AT2G30620	AAVS(209)KTK	KTKAVAAKPKAKERPAKASR	winged-helix DNA-binding transcription factor protein	nucleus
AT3G09260	DIQL(102)MNK	MKNLNTDAFR	Glycosyl hydrolase superfamily protein	nucleus, peroxisome, plasma membrane, plastid, vacuole
AT5G19250	DTAD(29)EED	EEDVLLTGINSYR	Glycoprotein membrane precursor GPI-anchored	extracellular, plasma membrane
AT3G01290	DVLD(236)MVM	MVMMTQYFDTMR	SPFH/Band 7/PHB domain-containing	mitochondrion, plasma membrane, vacuole
AT2G38750	EAVA(184)SSG	SSGEEAVEKDEVVR	annexin 4	plasma membrane
AT2G12400	ERVI(56)AEE	AEESGENSSLILAAKR	unknown protein	plasma membrane
AT2G31390	FANA(298)CGA	CGAITTTKKGAIPALPSDAEVR	pfkB-like carbohydrate kinase family protein	cytosol, plasma membrane
AT5G17820	FVRA(289)MVK	MVKMGAVDVLTGR	Peroxidase superfamily protein	extracellular, plasma membrane
AT3G26720	GVTS(23)EYI	EYIEYNTKPR	Glycosyl hydrolase family 38 protein	extracellular, vacuole
AT1G05240	KLGF(307)VQI	VQILTGKNGEIR	Peroxidase superfamily protein	extracellular, plasma membrane
AT3G20370	KVSA(74)SNA	SNAVKGLR	TRAF-like family protein	extracellular, vacuole
AT3G13300	PQLL(924)AMQ	AMQETMNQVMASQKEMQR	Transducin/WD40 repeat-like superfamily protein	cytosol, plasma membrane
AT1G48610	PQTD(33)ATG	ATGVSATDTASQKR	AT hook motif-containing protein	plasma membrane
AT4G29270	RGQN(202)DQG	DQGKTATQYKSEQR	HAD superfamily, subfamily IIIB acid phosphatase	extracellular
AT5G17820	RVGF(29)USQ	YSQSCPQAETIVR	Peroxidase superfamily protein	extracellular, plasma membrane
AT5G25460	TAMA(20)AKS	AKSTVSFR	Protein of unknown function, DUF642	extracellular, plasma membrane
AT2G15290	TVAF(84)SYP	SYPTSPSSVPGDNEVDKAKLAQVAKR	translocon at inner membrane of chloroplasts 21	plasma membrane, plastid
AT2G22170	VALA(26)DDE	DDEADCVYTFFLR	Lipase/lipooxygenase, PLAT/LH2 family protein	extracellular, plasma membrane, plastid
AT3G09080	VFVQ(968)SIS	SISELSTASPR	Transducin/WD40 repeat-like superfamily protein	nucleus*
AT1G12240	VVAE(505)AEE	AEEFSCEKSGGSTVR	Glycosyl hydrolases family 32 protein	vacuole

### Sheet: 2.2
Supplementary Table 2.2: List of endogenous AtMC9 substrates identified in the WT proteome. Peptides were identified either as unique or significantly (p<0.02) up-regulated ions in the proteome of active protease (WT). In the upper half of the table proteolysis-reporter peptides generated after cleavage of Arg or Lys residues are listed, while at the middle part, peptides cleaved at other residue…
Accession	M/Z of best scoring peptide	Z	Intensity fold increase	z-score	P4-P3'	Sequence	Description	score	threshold	Confidence	E value	Mass error (ppm)	# of spectra	Experiment	Subcellular localization SUBA MS data
Proteolysis of Arg or Lys
AT1G12000	861.956	2	4.7378	3.53377	AVTR(10)DLT	DLTAVGSPENAPAKGR	Phosphofructokinase family protein	57	45	0.01	0.000630957	-1.16151	1	KO/WT in vivo	cytosol, plasma membrane
AT1G47128	933.104	3	3.10936	2.77588	FIIK(215)NGG	NGGIDTDKDYPYKGVDGTCDQIR	Cysteine protease RD21	46	41	0.01	0.00316228	-0.0715233	1	KO/WT in vivo	extracellular, plasma membrane, plastid, vacuole
AT1G47250	657.867	2	28.0338	6.73307	IGSR(165)SQA	SQAAKTYLER	20S proteasome alpha subunit F2	52	45	0.01	0.00199526	0.532838	1	KO/WT in vivo	cytosol, plasma membrane
AT2G07698	660.843	2	2.55171	2.42019	EERR(277)AAE	AAELTNLFESR	ATPase, F1 complex, alpha subunit protein	53	45	0.01	0.00158489	-0.0757764	1	KO/WT in vivo	mitochondrion, nucleus, plasma membrane, plastid, vacuole
AT3G20370	749.881	2	2.59836	2.4528	TLLK(254)NSY	NSYLSEVFSIGGR	TRAF-like family protein	48	44	0.01	0.00398107	-1.0015	1	KO/WT in vivo	extracellular, vacuole
AT3G45710	523.261	2	5.31017	3.73901	VAHR(15)SSD	SSDPSEKR	Major facilitator superfamily protein	61	44	0.01	0.000199526	0.287216	2	KO/WT in vivo	plasma membrane*
AT3G53020	589.024	3	3.03587	2.73284	NFPK(147)AAA	AAAASKGPKVGGGGGKR	Ribosomal protein L24e family protein	91	43	0.01	1.58489e-07	-0.286042	2	KO/WT in vivo	cytosol, nucleus, plasma membrane
Proteolysis of other amino acids
AT1G01320	439.693	2	N/A	N/A	SIST(1550)TDS	TDSGDASR	Tetratricopeptide repeat (TPR)-like superfamily protein	40	38	0.01	0.00630957	7.52247	1	KO/WT in vivo	nucleus*
AT1G12240	892.413	2	3.32234	2.8951	VVAE(505)AEE	AEEFSCEKSGGSTVR	Glycosyl hydrolases family 32 protein	99	41	0.01	1.58489e-08	-1.62664	2	KO/WT in vivo	vacuole
AT1G19870	571.76	2	3.08585	2.76222	GRRT(706)SFG	SFGYDQEAR	IQ-domain 32	49	40	0.01	0.00125893	-0.438018	1	KO/WT in vivo	plasma membrane, plastid, vacuole
AT1G19870	580.817	2	4.22835	3.32905	ATPA(649)SQA	SQASSSVKAR	IQ-domain 32	78	45	0.01	5.01187e-06	0	3	KO/WT in vivo	plasma membrane, plastid, vacuole
AT1G20220	549.748	2	2.5751	2.43661	NGPA(175)NVE	NVEYDDGGR	Alba DNA/RNA-binding protein	54	40	0.01	0.000398107	0	2	KO/WT in vivo	cytosol, extracellular
AT1G20220	757.298	2	3.48354	2.98037	GYVN(214)NEY	NEYNDGGMEQDR	Alba DNA/RNA-binding protein	61	29	0.01	6.30957e-06	-1.19002	1	KO/WT in vivo	cytosol, extracellular
AT1G29250	879.465	2	4.96916	3.61957	EGVN(10)NMN	NMNLAVDTQKKNR	Alba DNA/RNA-binding protein	63	45	0.01	0.000158489	-1.02452	1	KO/WT in vivo	cytosol, nucleus, plasma membrane
AT1G48610	770.914	2	4.55813	3.4642	PQTD(33)ATG	ATGVSATDTASQKR	AT hook motif-containing protein	76	45	0.01	7.94328e-06	-1.1751	2	KO/WT in vivo	plasma membrane
AT1G62750	493.269	2	2.42773	2.33057	SVFA(82)AAE	AAEAEAKR	Translation elongation factor EFG/EF2 protein	55	45	0.01	0.001	0.406288	2	KO/WT in vivo	mitochondrion, plastid
AT1G69250	838.821	3	3.43812	2.95675	AAPF(233)QVK	QVKSPVQAPVQKPKYVGQPR	Nuclear transport factor 2 (NTF2) family protein	70	41	0.01	1.25893e-05	-1.07423	1	KO/WT in vivo	cytosol*
AT1G75510	837.958	2	3.13054	2.78809	PMPG(162)MLG	MLGLVSSNSKEKR	Transcription initiation factor IIF, beta subunit	81	45	0.01	2.51189e-06	-0.119481	1	KO/WT in vivo	mitochondrion
AT1G76880	897.42	3	3.28196	2.8731	AVVS(384)TLD	TLDTTKTDNGGDQNMTPAASASSSR	Duplicated homeodomain-like superfamily protein	103	40	0.01	5.01187e-09	-0.261076	2	KO/WT in vivo	nucleus*
AT1G78580	647.3	2	4.38908	3.39619	SRPS(826)SDS	SDSGAKSSSGDR	trehalose-6-phosphate synthase	48	41	0.01	0.00199526	-0.309457	1	KO/WT in vivo	plasma membrane
AT2G02790	619.305	2	3.07481	2.75577	RKPT(287)GVS	GVSTTANSSTSR	IQ-domain 29	72	44	0.01	1.58489e-05	-0.242602	1	KO/WT in vivo	plasma membrane
AT2G15290	1014.22	3	2.5606	2.42645	TVAF(84)SYP	SYPTSPSSVPGDNEVDKAKLAQVAKR	translocon at inner membrane of chloroplasts 21	48	44	0.01	0.00398107	-1.18435	1	KO/WT in vivo	plasma membrane, plastid
AT2G17410	594.784	2	6.5759	4.12373	LEPM(602)NID	NIDNQASGSGR	ARID/BRIGHT DNA-binding domain-containing protein	77	42	0.01	3.16228e-06	0.0842068	1	KO/WT in vivo	nucleus*
AT2G22170	862.886	2	2.51788	2.39618	VALA(26)DDE	DDEADCVYTFFLR	Lipase/lipooxygenase, PLAT/LH2 family protein	83	38	0.01	3.16228e-07	1.33741	5	KO/WT in vivo	extracellular, plasma membrane, plastid
AT2G30620	876.206	3	4.27657	3.34946	AAVS(209)KTK	KTKAVAAKPKAKERPAKASR	winged-helix DNA-binding transcription factor family protein	36	33	0.01	0.00501187	-0.495126	1	KO/WT in vivo	nucleus
AT2G44730	526.298	2	2.46888	2.36081	RIPT(225)GVS	GVSIAQPGPR	Alcohol dehydrogenase transcription factor Myb	46	44	0.01	0.00630957	0.0951853	1	KO/WT in vivo	nucleus*
AT2G46020	581.273	2	2.9979	2.71019	ATQL(1868)TVE	TVEDNAEASR	transcription regulatory protein SNF2, putative	56	42	0.01	0.000398107	-0.34467	1	KO/WT in vivo	plasma membrane
AT3G05730	1040.46	2	8.41516	4.56754	TAEA(30)NCD	NCDTYLGEVTVYYPCR	Encodes a defensin-like (DEFL) family protein.	77	38	0.01	1.25893e-06	-0.384817	1	KO/WT in vivo	extracellular*
AT3G07170	704.853	2	5.23351	3.71284	ARPS(120)MKS	MKSVATETETR	Sterile alpha motif (SAM) domain-containing protein	73	44	0.01	1.25893e-05	-0.497268	2	KO/WT in vivo	nucleus*
AT3G09500	771.946	2	2.91211	2.65794	AQVL(59)TVS	TVSSQKQKSALR	Ribosomal L29 family protein	49	43	0.01	0.00251189	0.194568	1	KO/WT in vivo	cytosol, nucleus, plasma membrane
AT3G09630	785.472	2	3.40444	2.93904	NVML(333)KLN	KLNPYAKTAKR	Ribosomal protein L4/L1 family	62	41	0.01	7.94328e-05	-0.318689	1	KO/WT in vivo	cytosol, nucleus, plasma membrane, plastid, vacuole
AT3G10950	494.775	2	6.60446	4.13153	AYTM(72)NTA	NTASAVTVR	Zinc-binding ribosomal protein family protein	49	45	0.01	0.00398107	0	1	KO/WT in vivo	cytosol, plasma membrane
AT3G11450	804.936	2	3.41214	2.9431	QKPD(519)SAK	SAKAFDSFLEKR	DnaJ domain *Myb-like DNA-binding domain	59	44	0.01	0.000316228	-1.43047	1	KO/WT in vivo	plastid*
AT3G20370	496.809	2	2.47534	2.36551	KVSA(74)SNA	SNAVKGLR	TRAF-like family protein	44	41	0.01	0.00501187	0.30254	1	KO/WT in vivo	extracellular, vacuole
AT3G21160	500.241	2	2.91091	2.6572	KDVQ(91)EDP	EDPVDAQR	alpha-mannosidase 2	52	42	0.01	0.001	0	1	KO/WT in vivo	golgi
AT3G23390	809.472	3	5.07997	3.65926	HTLH(24)KVT	KVTQYKKGKDSLAAQGKR	Zinc-binding ribosomal protein family protein	47	41	0.01	0.00251189	-0.329843	1	KO/WT in vivo	plasma membrane
AT3G26720	726.872	2	3.65582	3.06723	GVTS(23)EYI	EYIEYNTKPR	Glycosyl hydrolase family 38 protein	64	45	0.01	0.000125893	-0.4133	1	KO/WT in vivo	extracellular, vacuole
AT3G44100	659.311	2	3.43904	2.95723	ALHA(25)TSF	TSFTYCDKR	MD-2-related lipid recognition domain-containing protein	50	42	0.01	0.00158489	-0.607622	1	KO/WT in vivo	extracellular
AT3G57150	1134.04	2	6.54955	4.11651	AIIA(419)GAA	GAAAAPEEIKADAENGEAGEAR	homologue of NAP57	124	43	0.01	7.94328e-11	-1.72104	1	KO/WT in vivo	nucleus, plasma membrane
AT4G12610	1001.98	2	2.46977	2.36146	AEPA(325)SAP	SAPASSSSAATGPVTEDEIR	RAP74 subunit of the general transcription factor TFIIF	109	43	0.01	2.51189e-09	-0.449562	1	KO/WT in vivo	plastid
AT4G12770	905.891	2	3.80545	3.13942	GAPA(738)SQS	SQSGGFQDVDGETEER	Chaperone DnaJ-domain superfamily protein	109	37	0.01	6.30957e-10	-1.65767	1	KO/WT in vivo	cytosol, plasma membrane, plastid
AT4G16830	850.526	3	4.06322	3.25737	GQVS(38)SLP	SLPAKSAPKLPSKPLPPAQAVR	Hyaluronan / mRNA binding family	66	34	0.01	6.30957e-06	0.510093	3	KO/WT in vivo	plastid*
AT4G17520	1022.92	3	N/A	N/A	SKPL(27)KVV	KVVAPVQTAKSGKMPTKPPPPSQAVR	Hyaluronan / mRNA binding family	41	40	0.01	0.00794328	0.244719	1	KO/WT in vivo	cytosol, mitochondrion, peroxisome
AT4G26630	883.537	2	2.70349	2.52417	AVVA(610)AKS	AKSSPPEKITQKR	DEK domain-containing chromatin associated protein	82	40	0.01	6.30957e-07	-0.963141	3	KO/WT in vivo	cytosol
AT4G31700	793.426	2	4.4265	3.41147	AKAN(208)SDA	SDAADYQKLLASR	ribosomal protein S6	67	45	0.01	6.30957e-05	-0.570772	2	KO/WT in vivo	cytosol, mitochondrion, nucleus, plasma membrane, plastid, vacuole
AT4G38580	896.486	2	2.91566	2.66013	AHPY(104)AAG	AAGVYDKKAPSGYVR	farnesylated protein 6	70	44	0.01	2.51189e-05	-1.00505	1	KO/WT in vivo	plasma membrane
AT4G39680	558.288	2	2.46439	2.35753	AQIT(414)NSA	NSATPTTTPR	SAP domain-containing protein	52	44	0.01	0.00158489	-0.269164	1	KO/WT in vivo	plastid
AT5G11900	943.516	2	N/A	N/A	GAPS(79)SAQ	SAQTGGTSKKEEVKR	Translation initiation factor SUI1 family protein	91	45	0.01	2.51189e-07	-0.742699	1	KO/WT in vivo	cytosol*
AT5G14200	538.327	2	3.18221	2.81756	RIRC(38)AAA	AAASPGKKR	isopropylmalate dehydrogenase 1	75	42	0.01	5.01187e-06	0.0913538	6	KO/WT in vivo	plastid
AT5G16130	721.405	2	2.57473	2.43636	AMLE(129)DVA	DVAFPAEIVGKR	Ribosomal protein S7e family protein	49	45	0.01	0.00398107	1.87397	1	KO/WT in vivo	cytosol, nucleus, plasma membrane
AT5G27395	702.41	3	2.49582	2.38034	EKRS(98)ATT	ATTQVKAPPQLQKTGAVR	Mitochondrial inner membrane translocase complex	45	41	0.01	0.00398107	0.166413	1	KO/WT in vivo	no data
AT5G41290	1038.93	2	6.0976	3.98784	QAIS(23)VSD	VSDPDDMETFCMKSSR	Receptor-like protein kinase-related family protein	52	33	0.01	0.000125893	-0.770769	1	KO/WT in vivo	extracellular, plasma membrane
AT5G49930	736.361	2	3.75736	3.11653	GNTA(823)ADG	ADGNTGQEKQQR	zinc knuckle (CCHC-type) family protein	57	43	0.01	0.000398107	-0.339973	2	KO/WT in vivo	cytosol*
AT5G66930	852.412	2	4.00979	3.23354	KSHH(131)SKL	SKLVMDPGEASEER	unknown protein	67	43	0.01	3.98107e-05	-0.528538	1	KO/WT in vivo	nucleus*
Singletons in the KO proteome
AT1G05240	738.444	2	N/A	N/A	KLGF(307)VQI	VQILTGKNGEIR	Peroxidase superfamily protein	80	41	0.01	1.25893e-06	-0.745827	1	KO/WT in vivo	extracellular, plasma membrane
AT2G12400	911.992	2	N/A	N/A	ERVI(56)AEE	AEESGENSSLILAAKR	unknown protein	84	45	0.01	1.25893e-06	-0.164657	1	KO/WT in vivo	plasma membrane, plastid
AT2G31390	816.119	3	N/A	N/A	FANA(298)CGA	CGAITTTKKGAIPALPSDAEVR	pfkB-like carbohydrate kinase family protein	54	46	0.01	0.00158489	-8.34241	1	KO/WT in vivo	cytosol, plasma membrane
AT2G36530	744.063	3	N/A	N/A	MTTE(318)CGT	CGTEVQIVGDDLLVTNPKR	Enolase	68	48	0.01	0.0001	-8.29906	1	KO/WT in vivo	cytosol, extracellular, peroxisome, plasma membrane, plastid, vacuole
AT2G38750	841.429	2	N/A	N/A	EAVA(184)SSG	SSGEEAVEKDEVVR	annexin 4	62	44	0.01	0.000158489	-0.237976	1	KO/WT in vivo	plasma membrane
AT3G01290	846.352	2	N/A	N/A	DVLD(236)MVM	MVMMTQYFDTMR	SPFH/Band 7/PHB domain-containing membrane	38	34	0.01	0.00398107	-0.473179	1	KO/WT in vivo	mitochondrion, plasma membrane, vacuole
AT3G09260	687.359	2	N/A	N/A	DIQL(102)MKN	MKNLNTDAFR	Glycosyl hydrolase superfamily protein	65	45	0.01	0.0001	-0.364245	4	KO/WT in vivo	nucleus, peroxisome, plasma membrane, plastid, vacuole
AT3G15950	828.413	2	N/A	N/A	HTVK(291)DDV	DDVDDKEQDAKR	DNA topoisomerase-related	48	44	0.01	0.00398107	-1.63161	1	KO/WT in vivo	extracellular, peroxisome, plasma membrane, plastid
AT3G49120	764.884	2	N/A	N/A	TSFR(93)TEK	TEKDAFGNANSAR	peroxidase CB	67	44	0.01	5.01187e-05	-0.0654556	2	KO/WT in vivo	extracellular, vacuole
AT4G11650	846.405	2	N/A	N/A	HRIL(143)CTA	CTADINGQCPNVLR	osmotin 34	78	43	0.01	3.16228e-06	-0.177431	1	KO/WT in vivo	extracellular
AT4G11650	710.795	2	N/A	N/A	CCTN(178)GQG	GQGSCSDTEYSR	osmotin 34	39	35	0.01	0.00398107	0.140887	1	KO/WT in vivo	extracellular
AT4G11650	1231.48	2	N/A	N/A	TVFQ(170)TNQ	TNQYCCTNGQGSCSDTEYSR	osmotin 34	93	26	0.01	1.99526e-09	-0.731427	2	KO/WT in vivo	extracellular
AT4G11650	534.808	2	N/A	N/A	WRLD(57)VAA	VAAGTKMAR	osmotin 34	66	44	0.01	6.30957e-05	-0.0936679	1	KO/WT in vivo	extracellular
AT4G29270	931.489	2	N/A	N/A	RGQN(202)DQG	DQGKTATQYKSEQR	HAD superfamily, subfamily IIIB acid phosphatase	89	45	0.01	3.98107e-07	-1.12845	2	KO/WT in vivo	extracellular
AT4G30170	754.381	2	N/A	N/A	TVVK(105)AKQ	AKQAVDSNPNCR	Peroxidase family protein	62	44	0.01	0.000158489	-0.995521	2	KO/WT in vivo	extracellular, plasma membrane
AT4G34180	782.966	2	N/A	N/A	SLDL(115)QVL	QVLNGPALLVDVPR	Cyclase family protein	44	41	0.01	0.00501187	0.063942	1	KO/WT in vivo	extracellular
AT5G17820	778.924	2	N/A	N/A	FVRA(289)MVK	MVKMGAVDVLTGR	Peroxidase superfamily protein	63	45	0.01	0.000158489	-1.02839	1	KO/WT in vivo	extracellular, plasma membrane
AT5G17820	806.887	2	N/A	N/A	RVGF(29)YSQ	YSQSCPQAETIVR	Peroxidase superfamily protein	45	43	0.01	0.00630957	9.55478	1	KO/WT in vivo	extracellular, plasma membrane
AT5G19250	791.91	2	N/A	N/A	DTAD(29)EED	EEDVLLTGINSYR	Glycoprotein membrane precursor GPI-anchored	52	44	0.01	0.00158489	0.505751	1	KO/WT in vivo	extracellular, plasma membrane
AT5G25460	522.307	2	N/A	N/A	TAMA(20)AKS	AKSTVSFR	Protein of unknown function, DUF642	74	44	0.01	1e-05	2.97334	1	KO/WT in vivo	extracellular, plasma membrane
AT5G65020	896.42	2	N/A	N/A	KNLK(222)EES	EESDDNDYMKLLR	annexin 2	45	42	0.01	0.00501187	-0.167521	1	KO/WT in vivo	plasma membrane, plastid

### Sheet: 2.3
Supplementary Table 2.3: List of endogenous AtMC9 substrates identified in the OE proteome. Peptides were identified either as unique or significantly (p<0.02) up-regulated ions in the proteome of active protease (OE). In the upper half of the table proteolysis-reporter peptides generated after cleavage of Arg or Lys residues are listed, while at the bottom half, peptides cleaved at other residue…
Accession	M/Z of best scoring peptide	Z	Intensity fold increase	z-score	P4-P3'	Sequence	Description	score	threshold	Confidence	E value	Mass error (ppm)	# of spectra	Experiment	Subcellular localization SUBA MS data
Proteolysis of Arg or Lys
AT1G08200	860.872	2	17.2874	6.22984	VSSK(329)EFY	EFYGEGYDDSDKR	UDP-D-apiose/UDP-D-xylose synthase 2	72	37	0.01	3.16228e-06	-1.57001	1	KO/OE in vivo	cytosol, plasma membrane
AT1G22530	779.428	2	N/A	N/A	ETKK(272)EEK	EEKATASTQVKR	PATELLIN 2	50	45	0.01	0.00316228	0.256931	2	KO/OE in vivo	plasma membrane, plastid, vacuole
AT1G49040	931.427	2	N/A	N/A	PRPK(775)DVS	DVSVSDETQQPSEASGR	stomatal cytokinesis defective / SCD1 protein (SCD1)	72	41	0.01	7.94328e-06	-2.57948	1	KO/OE in vivo	plasma membrane
AT1G64370	649.804	2	7.62592	3.99968	NREK(10)DYY	DYYEVAQGQR	unknown protein	43	41	0.01	0.00630957	-0.385328	1	KO/OE in vivo	nucleus*
AT1G70850	892.994	2	4.33263	2.45906	AKER(235)IEA	IEAVDPEKNLITFR	MLP-like protein 34	55	45	0.01	0.001	-0.336328	1	KO/OE in vivo	cytosol*
AT2G20630	692.865	2	7.70488	4.02775	IESR(175)GGF	GGFVSNIPGDVPR	PP2C induced by AVRRPM1	53	44	0.01	0.00125893	-0.216808	1	KO/OE in vivo	cytosol*
AT2G33830	884.466	2	N/A	N/A	SSSK(38)TVA	TVAAVAGSPGTPTTPGSAR	Dormancy/auxin associated family protein	83	45	0.01	1.58489e-06	-1.01872	2	KO/OE in vivo	nucleus*
AT3G13300	720.84	2	5.84579	3.27531	RRDR(773)DAN	DANIQDVNNDPR	Transducin/WD40 repeat-like superfamily protein	52	42	0.01	0.001	-0.416764	1	KO/OE in vivo	cytosol, plasma membrane
AT4G15410	878.431	2	5.43554	3.07703	LRSR(109)GGA	GGAGENKETENPSGIR	serine/threonine protein phosphatase 2A	53	44	0.01	0.00125893	-1.70955	2	KO/OE in vivo	nucleus*
AT4G17520	952.521	2	6.94884	3.74632	QTAK(37)SGK	SGKMPTKPPPPSQAVR	Hyaluronan/mRNA binding family	63	44	0.01	0.000125893	-1.73408	1	KO/OE in vivo	cytosol, mitochondrion, peroxisome
AT4G30190	825.431	2	N/A	N/A	LQPK(889)EAV	EAVNIFPEKGSYR	H(+)-ATPase 2	48	45	0.01	0.00501187	-0.909726	1	KO/OE in vivo	plasma membrane, vacuole
AT4G31420	761.391	2	7.18718	3.83822	ITEK(314)SEN	SENTTTSKTLGSR	Zinc finger protein 622	50	45	0.01	0.00316228	-0.197269	1	KO/OE in vivo	nucleus*
AT5G23750	871.945	2	9.48147	4.59314	VVPK(69)EVE	EVEEEKKEGSVNR	Remorin family protein	48	44	0.01	0.00398107	-0.746322	1	KO/OE in vivo	nucleus*
AT5G46020	738.383	2	5.77516	3.24218	LKAK(89)DLD	DLDASKTTELSR	unknown protein	48	45	0.01	0.00501187	-0.271232	1	KO/OE in vivo	cytosol, plasma membrane
AT5G46020	727.368	2	8.19924	4.19721	VKKK(67)GAE	GAEAVIEVDNPNR	unknown protein	67	44	0.01	5.01187e-05	-0.894872	1	KO/OE in vivo	cytosol, plasma membrane
AT5G56000	947.432	2	11.1578	5.03675	SSKK(604)TME	TMEINPENSIMDELR	HEAT SHOCK PROTEIN 81.4	56	40	0.01	0.000251189	0.422643	1	KO/OE in vivo	mitochondrion, plasma membrane, plastid, vacuole
Proteolysis of other amino acids
AT1G12310	890.45	2	5.38317	3.05065	QLKS(53)IIA	IIASENLSSPFDFNR	Calcium-binding EF-hand family protein	78	44	0.01	3.98107e-06	-1.1243	1	KO/OE in vivo	cytosol, nucleus, plasma membrane
AT1G47128	686.88	2	15.5227	5.93644	KYLG(115)AKM	AKMEKKGER	Cysteine protease RD21	50	45	0.01	0.00316228	-1.6767	1	KO/OE in vivo	extracellular, plasma membrane, plastid, vacuole
AT1G51510	792.442	2	8.77333	4.38162	SAIA(46)GAN	GANGESAKKTKGR	RNA-binding (RRM/RBD/RNP motifs) family protein	69	45	0.01	3.98107e-05	-0.568588	1	KO/OE in vivo	nucleus
AT3G09080	609.82	2	N/A	N/A	VFVQ(968)SIS	SISELSTASPR	Transducin/WD40 repeat-like superfamily protein	48	45	0.01	0.00501187	-817.411	2	KO/OE in vivo	nucleus*
AT3G13300	782.346	3	5.10351	2.90528	PQLL(924)AMQ	AMQETMNQVMASQKEMQR	Transducin/WD40 repeat-like superfamily protein	39	37	0.01	0.00630957	-0.298633	1	KO/OE in vivo	cytosol, plasma membrane
AT3G52300	757.907	2	5.4982	3.10827	ELKE(113)AEQ	AEQKSLKESER	ATP synthase D chain, mitochondrial	60	45	0.01	0.000316228	-1.05694	1	KO/OE in vivo	cytosol, mitochondrion, nucleus, plasma membrane, plastid, vacuole
AT5G04200	766.424	2	N/A	N/A	GCIN(32)DVL	DVLAMKETILSR	metacaspase 9	47	45	0.01	0.00630957	-0.457267	1	KO/OE in vivo	extracellular, cytosol, nucleus*

### Sheet: 2.4
Supplementary Table 2.4: List of endogenous AtMC9 substrates raised by the rAtMC9 driven proteolysis added to the KO proteome. Peptides were identified either as unique or significantly (p<0.02) up-regulated ions in the treated proteome. In the upper half of the table proteolysis-reporter peptides generated after cleavage of Arg or Lys residues are listed, while at the bottom half, peptides cleav…
Accession	M/Z of best scoring peptide	Z	Intensity fold increase	z-score	P4-P3'	Sequence	Description	score	threshold	Confidence	E value	Mass error (ppm)	# of spectra	Experiment	Subcellular localization SUBA (MS data)
Proteolysis of Arg or Lys
AT1G04270	738.889	2	6.50393	4.78568	KAKR(73)EAP	EAPQGEKPEPVR	cytosolic ribosomal protein S15	48	45	0.01	0.00501187	-0.406569	1	in vitro	cytosol, mitochondrion, plasma membrane, plastid, vacuole
AT1G04690	493.78	2	N/A	N/A	LANR(242)SLV	SLVDDVLR	potassium channel beta subunit 1	61	45	0.01	0.000251189	-0.6088	1	in vitro	plasma membrane
AT1G04820	539.251	2	N/A	N/A	ISGK(242)EDA	EDAANNFAR	tubulin alpha-4 chain	46	41	0.01	0.00316228	0.185789	1	in vitro	plasma membrane, plastid, vacuole
AT1G14610	1158.51	2	N/A	N/A	SSKR(110)DAS	DASEENPEDFVDPETPLGER	valyl-tRNA synthetase / valine--tRNA ligase (VALRS)	90	38	0.01	6.30957e-08	-1.07991	1	in vitro	cytosol
AT1G17210	851.382	2	N/A	N/A	VVDR(514)DGD	DGDEVNDDSAGPSKR	IAP-like protein 1	61	39	0.01	6.30957e-05	-0.470381	1	in vitro	nucleus*
AT1G18070	1020.04	2	5.34701	4.17389	AQEK(85)AAK	AAKEEAEDVAEANKKR	Translation elongation factor EF1A	125	45	0.01	1e-10	-0.981325	1	in vitro	cytosol, vacuole
AT1G20260	650.262	2	7.03541	5.03102	FFKR(224)DFE	DFEENGSMER	ATPase, V1 complex, subunit B protein	51	33	0.01	0.000158489	-0.308046	1	in vitro	plastid, vacuole
AT1G20450	843.434	2	N/A	N/A	ETPK(17)VAT	VATEESSAPEIKER	Dehydrin family protein	49	45	0.01	0.00398107	-0.830933	1	in vitro	cytosol, plasma membrane, plastid
AT1G22020	842.423	2	24.544	8.9338	VDPR(295)TGY	TGYIDYDKLEEK	serine hydroxymethyltransferase 6	49	44	0.01	0.00316228	-1.12905	1	in vitro	nucleus*
AT1G27450	789.833	2	N/A	N/A	AASR(58)DSE	DSEMATEDVQDPR	adenine phosphoribosyl transferase 1	56	35	0.01	7.94328e-05	-0.380312	1	in vitro	cytosol, extracellular, plasma membrane, plastid
AT1G30230	1160.83	3	N/A	N/A	ADSK(99)DAA	DAAADEEDDDDVDLFGEETEEEKKAAEER	Glutathione S-transferase, C-terminal-like	92	33	0.01	1.25893e-08	-1.1496	1	in vitro	cytosol, plasma membrane
AT1G49240	739.86	2	4.51883	3.64827	MNQK(53)DAY	DAYVGDEAQSKR	actin 8	73	43	0.01	1e-05	-0.135345	3	in vitro	cytosol, peroxisome, plasma membrane, plastid, vacuole
AT1G53310	1013.5	2	N/A	N/A	LYAK(200)DIT	DITPDDKQELDEALQR	phosphoenolpyruvate carboxylase 1	86	44	0.01	6.30957e-07	-0.0987659	1	in vitro	cytosol, plasma membrane
AT1G55860	769.833	2	N/A	N/A	AGER(2329)GSS	GSSQTQAMPQDMR	ubiquitin-protein ligase 1	48	37	0.01	0.000794328	-0.325171	1	in vitro	mitochondrion
AT1G56070	616.285	2	N/A	N/A	WASK(67)EGP	EGPLAEENMR	Ribosomal protein S5/Elongation factor G/III/V family protein	48	41	0.01	0.00199526	-0.243792	1	in vitro	cytosol, extracellular, nucleus, plasma membrane, plastid,vacuole
AT1G56340	687.867	2	6.95028	4.99299	DAEK(360)AAF	AAFDEAEKKR	calreticulin 1a	49	45	0.01	0.00398107	-0.509565	2	in vitro	endoplasmic reticulum, mitochondrion, plasma membrane, plastid, vacuole
AT1G56340	944.488	2	N/A	N/A	GKHK(356)DAE	DAEKAAFDEAEKKR	calreticulin 1a	75	45	0.01	1e-05	0.688938	1	in vitro	endoplasmic reticulum, mitochondrion, plasma membrane, plastid, vacuole
AT1G66410	854.902	2	9.99361	6.12732	KKMK(79)DTD	DTDSEEELKEAFR	calmodulin 4	61	42	0.01	0.000125893	-3.16198	3	in vitro	plasma membrane
AT1G75660	617.265	2	4.42186	3.58051	RSAK(124)DAS	DASDAAAEEER	5'-3' exoribonuclease 3	69	37	0.01	6.30957e-06	-0.405674	1	in vitro	cytosol*
AT1G76180	1277.63	2	10.2147	6.19566	EEIK(7)NVP	NVPEQEVPKVATEESSAEVTDR	Dehydrin family protein	83	44	0.01	1.25893e-06	-1.80163	2	in vitro	cytosol, plasma membrane, plastid, vacuole
AT1G76180	732.347	2	N/A	N/A	EVPK(16)VAT	VATEESSAEVTDR	Dehydrin family protein	88	42	0.01	2.51189e-07	-0.341838	8	in vitro	cytosol, plasma membrane, plastid, vacuole
AT2G01250	732.464	2	N/A	N/A	VESK(6)VVV	VVVPESVLKKR	Ribosomal protein L30/L7 family protein	51	37	0.01	0.000398107	-0.273427	1	in vitro	cytosol, plasma membrane, plastid, vacuole
AT2G07360	648.765	2	N/A	N/A	SGSR(1122)SYE	SYESDDEEPR	SH3 domain-containing protein	37	34	0.01	0.00501187	-0.617515	1	in vitro	plasma membrane
AT2G22125	938.9	2	N/A	N/A	IHPK(1001)EKE	EKEEDEEEEATENR	CELLULOSE SYNTHASE-INTERACTIVE PROTEIN 1	62	36	0.01	2.51189e-05	-0.373177	1	in vitro	plasma membrane
AT2G22400	615.807	2	N/A	N/A	TEDK(567)EAN	EANSSNAGGKR	S-adenosyl-L-methionine-dependent methyltransferase	81	44	0.01	1.99526e-06	0.650619	1	in vitro	nucleus*
AT2G25970	676.266	2	6.59505	4.82913	QVTR(172)DMD	DMDADPNCATR	KH domain-containing protein	45	31	0.01	0.000398107	-0.222137	1	in vitro	cytosol
AT2G30060	1208.04	2	N/A	N/A	RENR(14)DEE	DEEETGANEDEDTGAQVAPIVR	Pleckstrin homology (PH) domain superfamily protein	103	39	0.01	3.98107e-09	1.69838	1	in vitro	nucleus*
AT2G31610	747.36	2	4.13002	3.36724	VLTR(28)ELA	ELAEDGYSGVEVR	Ribosomal protein S3 family protein	66	43	0.01	5.01187e-05	-0.334962	1	in vitro	cytosol, mitochondrion, plasma membrane, plastid, vacuole
AT2G36060	1119.96	2	N/A	N/A	RGEK(27)GIG	GIGDGTVSYGMDDGDDIYMR	MMS ZWEI homologue 3	82	32	0.01	1e-07	-0.49153	2	in vitro	cytosol, plasma membrane
AT2G39940	968.417	2	N/A	N/A	RIER(352)GAD	GADEQGMEDEEGLVSQR	RNI-like superfamily protein	99	36	0.01	5.01187e-09	-1.60222	1	in vitro	cytosol*
AT2G40510	919.956	2	4.15531	3.38631	AAIR(52)DVQ	DVQEASVYEGYTLPK	Ribosomal protein S26e family protein	94	44	0.01	1e-07	0.21764	2	in vitro	cytosol, plasma membrane, plastid
AT3G01390	998.488	2	N/A	N/A	EAEK(45)EIA	EIAEYKAQTEQDFQR	vacuolar membrane ATPase 10	81	43	0.01	1.58489e-06	-1.40354	1	in vitro	cytosol, plasma membrane, plastid, vacuole
AT3G02080	472.246	2	N/A	N/A	SGQR(131)DLD	DLDQVAGR	Ribosomal protein S19e family protein	61	43	0.01	0.000158489	0.424414	1	in vitro	cytosol, plasma membrane
AT3G06720	810.455	2	7.23537	5.11856	SIER(105)SPP	SPPIEEVISAGVVPR	importin alpha isoform 1	63	44	0.01	0.000125893	-0.988329	1	in vitro	cytosol, nucleus, plasma membrane
AT3G07880	466.719	2	N/A	N/A	SRTR(35)ADD	ADDDALSR	Immunoglobulin E-set superfamily protein	43	41	0.01	0.00630957	0.536812	1	in vitro	nucleus*
AT3G09840	564.319	2	13.4406	7.05289	NIEK(710)DIE	DIEKEKR	cell division cycle 48	48	44	0.01	0.00398107	0.266282	1	in vitro	cytosol, plasma membrane
AT3G10650	712.802	2	N/A	N/A	LRSK(173)AAD	AADSSTMNEEQR	ATNUP1, nucleoporin	48	36	0.01	0.000630957	-0.28098	1	in vitro	plasma membrane
AT3G14940	1021.5	2	N/A	N/A	LYAK(200)DIT	DITPDDKQELDESLQR	phosphoenolpyruvate carboxylase 3	87	43	0.01	3.98107e-07	-0.636947	2	in vitro	cytosol*
AT3G15790	1002.49	2	N/A	N/A	VEKK(215)TVE	TVEASDEKKNSEAETR	methyl-CPG-binding domain 11	84	44	0.01	1e-06	-0.549184	1	in vitro	nucleus*
AT3G15950	1157.56	2	5.5628	4.29747	ESFK(322)QLE	QLEDIADNKAEGDDESAKR	DNA topoisomerase-related	115	43	0.01	6.30957e-10	-1.29696	2	in vitro	extracellular, peroxisome, plasma membrane, plastid
AT3G15950	1042.53	2	N/A	N/A	AATK(434)GLE	GLEELKNESEQAENKR	DNA topoisomerase-related	98	44	0.01	3.98107e-08	-1.00814	2	in vitro	extracellular, peroxisome, plasma membrane, plastid
AT3G16640	567.313	2	N/A	N/A	STQK(67)VVD	VVDIVDTFR	translationally controlled tumor protein	65	45	0.01	0.0001	0.353166	1	in vitro	cytosol, nucleus, plasma membrane, plastid, vacuole
AT3G23810	950.463	2	N/A	N/A	SSGR(13)EYK	EYKVKDMSQADFGR	S-adenosyl-l-homocysteine (SAH) hydrolase 2	55	43	0.01	0.000630957	-2.05381	1	in vitro	cytosol, plasma membrane, vacuole
AT3G52930	1167.06	2	N/A	N/A	KVDK(107)GTV	GTVELAGTDGETTTQGLDGLGDR	Aldolase superfamily protein	130	43	0.01	1.99526e-11	-1.15775	5	in vitro	cytosol, nucleus, plasma membrane, plastid, vacuole
AT3G53420	737.862	2	N/A	N/A	MAK(4)DVEA	DVEAVPGEGFQTR	plasma membrane intrinsic protein 2A	55	44	0.01	0.000794328	-0.135712	1	in vitro	plasma membrane, plastid
AT3G54540	846.926	2	N/A	N/A	SKSK(460)GKT	GKTVDEEGPAPEAPR	general control non-repressible 4	70	44	0.01	2.51189e-05	-0.591073	1	in vitro	cytosol*
AT3G54540	719.347	2	N/A	N/A	SKGK(462)TVD	TVDEEGPAPEAPR	general control non-repressible 4	57	43	0.01	0.000398107	-0.41763	1	in vitro	cytosol*
AT3G61440	588.306	2	N/A	N/A	DLPK(43)DFP	DFPSTNAKR	cysteine synthase C1	49	45	0.01	0.00398107	0.0851355	1	in vitro	mitochondrion, plastid
AT4G19210	693.847	2	N/A	N/A	VIDR(213)DVE	DVENLSGGELQR	RNAse l inhibitor protein 2	48	44	0.01	0.00398107	-0.938168	1	in vitro	plasma membrane
AT4G19880	770.35	2	12.4242	6.80729	SMAR(35)SAV	SAVDETSDSGAFQR	Glutathione S-transferase family protein	90	41	0.01	1.25893e-07	-0.454934	1	in vitro	cytosol, mitochondrion
AT4G23670	836.444	2	N/A	N/A	KEKR(74)EID	EIDDENKTLTKR	Polyketide cyclase/dehydrase and lipid transport protein	50	45	0.01	0.00316228	-0.418943	5	in vitro	plasma membrane, plastid, valuole
AT4G24220	899.865	2	N/A	N/A	WTNR(110)ESE	ESESENCEANGSMLR	NAD(P)-binding Rossmann-fold superfamily protein	73	32	0.01	7.94328e-07	-0.778766	1	in vitro	cytosol
AT4G26300	558.78	2	4.77212	3.81861	LNSK(343)GLV	GLVEESEGAR	Arginyl-tRNA synthetase, class Ic	46	44	0.01	0.00630957	-0.0896422	1	in vitro	plastid
AT4G34050	966.968	2	N/A	N/A	EATK(11)TSS	TSSTNGEDQKQSQNLR	S-adenosyl-L-methionine-dependent methyltransferase	57	43	0.01	0.000398107	-1.19053	1	in vitro	cytosol*
AT4G36760	703.791	2	N/A	N/A	EAAK(281)DME	DMEIDSDQPDR	aminopeptidase P1	61	34	0.01	1.99526e-05	-0.853747	1	in vitro	cytosol
AT4G37910	522.769	2	N/A	N/A	KTAR(76)VIE	VIENAEGSR	mitochondrial heat shock protein 70-1	60	44	0.01	0.000251189	0.287487	1	in vitro	mitochondrion, plasma membrane
AT4G38440	920.854	2	N/A	N/A	AQPK(72)DYN	DYNDDQEEEEAEER	uncharacterised protein	71	27	0.01	3.98107e-07	-0.597926	1	in vitro	plasma membrane*
AT4G38600	766.86	2	N/A	N/A	TSGR(1144)QMN	QMNPASGGTSGAAAAR	HEAT repeat *HECT-domain (ubiquitin-transferase)	77	42	0.01	3.16228e-06	-0.652867	1	in vitro	plasma membrane
AT4G38630	739.343	2	N/A	N/A	QKDK(258)DGD	DGDTASASQETVAR	regulatory particle non-ATPase 10	69	41	0.01	1.58489e-05	-1.3544	1	in vitro	cytosol, plasma membrane
AT5G04200	1169.06	2	N/A	N/A	HPFK(110)QDE	QDEAIVPCDFNLITDVDFR	metacaspase 9	86	42	0.01	3.98107e-07	1.07016	1	in vitro	extracellular, cytosol, nucleus*
AT5G04420	746.823	2	6.44358	4.75656	RRQR(490)SAS	SASDEEEDGTVQR	Galactose oxidase/kelch repeat superfamily protein	57	37	0.01	0.0001	0.134081	1	in vitro	cytosol*
AT5G08450	854.854	2	N/A	N/A	ISEK(503)ESE	ESEDGCLEGEGATER	uncharacterised protein	62	34	0.01	1.58489e-05	-2.28378	1	in vitro	nucleus*
AT5G10360	862.957	2	N/A	N/A	IVKK(119)GVS	GVSDLPGLTDTEKPR	Ribosomal protein S6e	53	45	0.01	0.00158489	-0.174024	2	in vitro	cytosol, plasma membrane
AT5G11260	546.252	2	N/A	N/A	TSGR(59)ESG	ESGSATGQER	Basic-leucine zipper (bZIP) transcription factor family protein	83	41	0.01	6.30957e-07	0.183404	2	in vitro	nucleus*
AT5G16370	666.781	2	N/A	N/A	IADK(147)EEE	EEEGGDADVADR	acyl activating enzyme 5	96	36	0.01	1e-08	-0.300402	2	in vitro	peroxisome
AT5G19990	769.824	2	9.96107	6.11713	GSAR(271)MES	MESGSGNGDSEVQR	regulatory particle triple-A ATPase 6A	53	35	0.01	0.000158489	-0.91049	1	in vitro	cytosol, plasma membrane
AT5G24710	619.746	2	12.078	6.71903	RQSR(831)GDS	GDSDDIMDER	Transducin/WD40 repeat-like superfamily protein	42	32	0.01	0.001	-0.323238	2	in vitro	plasma membrane
AT5G40450	1085.52	2	N/A	N/A	HQEK(1235)NAE	NAEPVEATQNLDDAEQISR	unknown protein	120	43	0.01	1.99526e-10	-1.33701	1	in vitro	plasma membrane, plastid
AT5G40450	864.447	2	N/A	N/A	NISK(175)VCE	VCEEIPIKTDEVR	unknown protein	52	45	0.01	0.00199526	0.984435	1	in vitro	plasma membrane, plastid
AT5G46290	537.246	2	N/A	N/A	LSQR(273)NDD	NDDPQTASR	3-ketoacyl-acyl carrier protein synthase I	49	40	0.01	0.00125893	0.093242	1	in vitro	plasma membrane, plastid
AT5G47210	487.725	2	N/A	N/A	KAQK(222)EAE	EAEEAEAR	Hyaluronan / mRNA binding family	62	40	0.01	6.30957e-05	0	3	in vitro	mitochondrion, peroxisome, plasma membrane
AT5G47210	748.041	3	N/A	N/A	EAKK(212)ELT	ELTAEEKAQKEAEEAEAR	Hyaluronan / mRNA binding family	57	44	0.01	0.000501187	0.133863	1	in vitro	mitochondrion, peroxisome, plasma membrane
AT5G57580	729.311	2	N/A	N/A	RAKR(15)NLD	NLDGNDDDQPER	Calmodulin-binding protein	39	37	0.01	0.00630957	-1.09844	1	in vitro	nucleus*
AT5G66120	822.429	2	N/A	N/A	NDQR(74)SIS	SISSPTVVEVDLGDR	3-dehydroquinate synthase, putative	85	45	0.01	1e-06	-1.15653	1	in vitro	plastid
Proteolysis of other amino acids
AT1G04820	888.376	2	19.6258	8.23533	FVHW(408)YVG	YVGEGMEEGEFSEAR	tubulin alpha-4 chain	86	35	0.01	7.94328e-08	-0.732503	1	in vitro	plasma membrane, plastid, vacuole
AT1G09080	649.838	2	N/A	N/A	HNKH(72)VEI	VEIIANDQGNR	Heat shock protein 70 (Hsp 70) family protein	53	44	0.01	0.00125893	0.231185	1	in vitro	plasma membrane
AT1G14610	906.968	2	N/A	N/A	VYLE(1029)VDG	VDGAINTEAEQEKIR	valyl-tRNA synthetase / valine--tRNA ligase (VALRS)	53	45	0.01	0.00158489	3.03545	1	in vitro	cytosol
AT1G35720	646.82	2	4.38799	3.55649	TSSN(104)QVL	QVLMEVACTR	annexin 1	57	44	0.01	0.000501187	1.00648	1	in vitro	peroxisome, plasma membrane, plastid, vacuole
AT1G54270	682.323	2	N/A	N/A	IKMF(186)VLD	VLDEADEMLSR	eif4a-2	49	42	0.01	0.00199526	1.1742	1	in vitro	plasma membrane, plastid, vacuole
AT1G79340	723.36	2	4.24749	3.45485	SIQT(373)ILE	ILEETDGEISNR	metacaspase 4	52	44	0.01	0.00158489	0.0692183	1	in vitro	cytosol, plasma membrane
AT2G44160	544.302	2	N/A	N/A	NLGM(303)IDE	IDESKISR	methylenetetrahydrofolate reductase 2	48	45	0.01	0.00501187	1.74859	1	in vitro	cytosol, plasma membrane
AT3G19760	584.245	2	N/A	N/A	LLIL(184)DES	DESDEMLSR	eukaryotic initiation factor 4A-III	38	36	0.01	0.00630957	0.428642	1	in vitro	nucleus
AT3G28710	780.396	2	N/A	N/A	NLMW(331)ISE	ISECVAQNQKSR	ATPase, V0/A0 complex, subunit C/D	52	45	0.01	0.00199526	-0.705681	1	in vitro	plasma membrane, vacuole
AT3G62120	568.232	2	3.83848	3.13859	LAPW(475)CDE	CDEEEVER	Class II aaRS and biotin synthetases superfamily protein	38	34	0.01	0.00398107	0	1	in vitro	cytosol, plasma membrane
AT5G04200	717.365	2	N/A	N/A	KKRL(12)AVL	AVLVGCNYPNTR	metacaspase 9	70	45	0.01	3.16228e-05	-0.767773	1	in vitro	extracellular, cytosol, nucleus*
AT5G04200	568.287	2	N/A	N/A	MDLM(230)DLL	DLLETMTAR	metacaspase 9	56	44	0.01	0.000630957	-1.05768	1	in vitro	extracellular, cytosol, nucleus*
AT5G04200	766.424	2	N/A	N/A	GCIN(32)DVL	DVLAMKETILSR	metacaspase 9	61	45	0.01	0.000251189	-0.914534	2	in vitro	extracellular, cytosol, nucleus*
AT5G04200	703.345	3	N/A	N/A	RVLN(281)ENE	ENEGAMKNKQLVMMAR	metacaspase 9	75	43	0.01	6.30957e-06	-0.237303	2	in vitro	extracellular, cytosol, nucleus*
AT5G04200	988.513	2	N/A	N/A	NELH(28)GCI	GCINDVLAMKETILSR	metacaspase 9	80	45	0.01	3.16228e-06	-0.253163	2	in vitro	extracellular, cytosol, nucleus*
AT5G04200	526.235	2	N/A	N/A	AVLV(16)GCN	GCNYPNTR	metacaspase 9	42	40	0.01	0.00630957	0.0951968	1	in vitro	extracellular, cytosol, nucleus*
AT5G04200	886.495	2	N/A	N/A	VSSN(169)ISP	ISPAIETTNKTITSR	metacaspase 9	46	44	0.01	0.00630957	-1.24225	2	in vitro	extracellular, cytosol, nucleus*
AT5G04200	524.787	2	N/A	N/A	CDFN(121)LIT	LITDVDFR	metacaspase 9	60	45	0.01	0.000316228	0	3	in vitro	extracellular, cytosol, nucleus*
AT5G04200	741.359	3	N/A	N/A	QRVL(280)NEN	NENEGAMKNKQLVMMAR	metacaspase 9	47	43	0.01	0.00398107	0.135071	1	in vitro	extracellular, cytosol, nucleus*
AT5G04200	536.813	2	N/A	N/A	MDQ(4)QGM	QGMVKKR	metacaspase 9	47	44	0.01	0.00501187	0.279952	1	in vitro	extracellular, cytosol, nucleus*
AT5G04200	732.337	2	N/A	N/A	CLYC(313)SDQ	SDQNADATFLSQP	metacaspase 9	53	41	0.01	0.000630957	-0.615318	1	in vitro	extracellular, cytosol, nucleus*
AT5G04200	1024.14	3	N/A	N/A	GILM(249)SGC	SGCQADETSADVGVGNGKAYGAFSNAIQR	metacaspase 9	101	40	0.01	7.94328e-09	-1.00997	4	in vitro	extracellular, cytosol, nucleus*
AT5G04200	987.033	2	N/A	N/A	SSVS(167)SNI	SNISPAIETTNKTITSR	metacaspase 9	68	45	0.01	5.01187e-05	-1.52126	1	in vitro	extracellular, cytosol, nucleus*
AT5G04200	829.952	2	N/A	N/A	SSNI(170)SPA	SPAIETTNKTITSR	metacaspase 9	47	45	0.01	0.00630957	0	1	in vitro	extracellular, cytosol, nucleus*
AT5G04200	581.327	2	N/A	N/A	PAIE(175)TTN	TTNKTITSR	metacaspase 9	50	44	0.01	0.00251189	0.0861594	1	in vitro	extracellular, cytosol, nucleus*
AT5G04200	681.846	2	N/A	N/A	KRLA(13)VLV	VLVGCNYPNTR	metacaspase 9	47	44	0.01	0.00501187	-0.514072	1	in vitro	extracellular, cytosol, nucleus*
AT5G08670	695.846	2	3.82182	3.12501	ELGI(422)YPA	YPAVDPLDSTSR	ATP synthase alpha/beta family protein	50	44	0.01	0.00251189	-0.431755	1	in vitro	mitochondrion, peroxisome, plasma membrane, plastid, vacuole
AT5G13780	696.275	2	N/A	N/A	EAKY(138)YAD	YADGEDAYDMR	Acyl-CoA N-acyltransferases (NAT) superfamily protein	40	31	0.01	0.00125893	-0.503403	1	in vitro	plasma membrane
AT5G16760	857.912	2	N/A	N/A	SNLT(229)AQE	AQEDKNIEYGEDR	Inositol 1,3,4-trisphosphate 5/6-kinase family protein	53	43	0.01	0.001	-1.34204	1	in vitro	cytosol
