## Supplemental Table 3 for "Structure-function analysis of a calcium-independent metacaspase reveals a novel proteolytic pathway for lateral root emergence"

### Sheet: 81 compounds
	Structure	Chembridge ID	Mol Weight	Mol Name
1		5738556	233.3	5-(4-tert-butylphenyl)-4H-1,2,4-triazole-3-thiol
2		5808644	315.1	S-[5-(4-bromophenyl)-1,3,4-oxadiazol-2-yl] O-methyl thiocarbonate
3		5678019	206.3	4-amino-5-(4-methylphenyl)-4H-1,2,4-triazole-3-thiol
4		5728094	238.3	5-(4-methoxybenzyl)-1,3,4-thiadiazole-2-thiol
5		6047234	205.2	6-phenyl-3-thioxo-3,4-dihydro-1,2,4-triazin-5(2H)-one
6		5733866	377.2	2-(4-amino-6-methoxy-1,3,5-triazin-2-yl)-1-cyclopropylethanone (4-bromophenyl)hydrazone
7		5627563	232.3	1,2-cyclohexanedione (4-methoxyphenyl)hydrazone
8		5112223	292.4	N'-bicyclo[5.1.0]oct-2-ylidene-4-methylbenzenesulfonohydrazide
9		5790342	269.4	5-(methylthio)-3-[2-(4-pyridinyl)ethyl]-1,3,4-thiadiazole-2(3H)-thione
10		5669571	348.2	7-bromo-2-(2-furylmethylene)[1,3]thiazolo[2',3':2,3]imidazo[4,5-b]pyridin-3(2H)-one
11		5680651	322.4	3-(3-ethoxy-4-hydroxybenzylidene)-5-(4-methylphenyl)-2(3H)-furanone
12		5157732	431.8	N-[1-(1,3-benzothiazol-2-ylthio)-2,2,2-trichloroethyl]-2-phenylacetamide
13		5668453	319.4	3-cyclohexyl-5-(2-hydroxybenzylidene)-2-thioxo-1,3-thiazolidin-4-one
14		5948417	302.4	2-(1-azepanyl)-5-(2-hydroxybenzylidene)-1,3-thiazol-4(5H)-one
15		5768188	342.4	1-methyl-3-[2-(4-methyl-1-piperazinyl)-4-oxo-1,3-thiazol-5(4H)-ylidene]-1,3-dihydro-2H-indol-2-one
16		5734645	395.2	{5-[(5-iodo-2-furyl)methylene]-4-oxo-2-thioxo-1,3-thiazolidin-3-yl}acetic acid
17		5668109	339.4	[5-(3-ethoxy-2-hydroxybenzylidene)-4-oxo-2-thioxo-1,3-thiazolidin-3-yl]acetic acid
18		5761742	301.8	5-(5-chloro-2-hydroxy-3-methoxybenzylidene)-2-thioxo-1,3-thiazolidin-4-one
19		5803246	283.3	7-methoxy-2-oxo-1,3-benzoxathiole-5-carbaldehyde thiosemicarbazone
20		5675894	435.6	dimethyl 2-(2,2,6,7-tetramethyl-3-thioxo-2,3-dihydro-4(1H)-quinolinylidene)-1,3-dithiole-4,5-dicarboxylate
21		5808613	369.4	5-(4-hydroxyphenyl)-8,8-dimethyl-2-thioxo-2,3,5,8,9,10-hexahydropyrimido[4,5-b]quinoline-4,6(1H,7H)-dione
22		6256614	332.4	ethyl 5-amino-4-{[(2,4-dimethylphenyl)amino]carbonyl}-3-methyl-2-thiophenecarboxylate
23		5703736	358.5	6-ethyl-2-[(4-methoxybenzoyl)amino]-4,5,6,7-tetrahydro-1-benzothiophene-3-carboxamide
24		6400843	394.5	2-(6,7-dimethyl-3-oxo-1,2,3,4-tetrahydro-2-quinoxalinyl)-N-[4-(4-morpholinyl)phenyl]acetamide
25		5108668	394.5	ethyl 2-benzyl-3-[(3-thioxo-3,4-dihydro-2-quinoxalinyl)hydrazono]butanoate
26		5667569	287.3	8-(ethoxycarbonyl)-3a,4,5,9b-tetrahydro-3H-cyclopenta[c]quinoline-4-carboxylic acid
27		5741314	257.3	8-acetyl-3a,4,5,9b-tetrahydro-3H-cyclopenta[c]quinoline-4-carboxylic acid
28		5625954	303.4	2-phenyl-2,5,6,7-tetrahydro-4H-1,2,3-benzotriazol-4-one phenylhydrazone
29		5797319	349.2	4-[(2,3-dichlorobenzylidene)amino]-5-phenyl-4H-1,2,4-triazole-3-thiol
30		6629947	377.2	4-[(5-bromo-2-fluorobenzylidene)amino]-5-phenyl-4H-1,2,4-triazole-3-thiol
31		5676600	310.4	4-({[3-mercapto-5-(4-methylphenyl)-4H-1,2,4-triazol-4-yl]imino}methyl)phenol
32		5748942	326.4	4-{[3-(2-furyl)-2-propen-1-ylidene]amino}-5-(4-methoxyphenyl)-4H-1,2,4-triazole-3-thiol
33		5406426	293.4	4-methylbenzaldehyde (4-phenyl-1,3-thiazol-2-yl)hydrazone
34		5406446	293.4	benzaldehyde [4-(4-methylphenyl)-1,3-thiazol-2-yl]hydrazone
35		5406447	309.4	2-hydroxybenzaldehyde [4-(4-methylphenyl)-1,3-thiazol-2-yl]hydrazone
36		5745398	398.3	1-(3,4-dichlorophenyl)ethanone (2'-amino-4'-methyl-4,5'-bi-1,3-thiazol-2-yl)hydrazone
37		5375382	355.2	(2,4-dichlorophenyl)(4,5-dimethoxy-2-nitrobenzylidene)amine
38		5677644	325.2	2-[5-(2,4-dichlorophenyl)-4,5-dihydro-1,3,4-thiadiazol-2-yl]phenol
39		5670322	300.4	2-(3,4-dimethoxyphenyl)-5-phenyl-2,3-dihydro-1,3,4-thiadiazole
40		5854274	351.8	5-(5-chloro-2-hydroxybenzylidene)-3-(2-furylmethyl)-2-thioxo-1,3-thiazolidin-4-one
41		5745014	359.8	5-(5-chloro-2-hydroxy-3-methoxybenzylidene)-2-(4-methylphenyl)-1,3-thiazol-4(5H)-one
42		5705921	354.4	4-{[(2-hydroxy-5-nitrophenyl)amino]methylene}-5-methyl-2-phenyl-2,4-dihydro-3H-pyrazole-3-thione
43		5743543	253.4	propyl 2-amino-6-methyl-4,5,6,7-tetrahydro-1-benzothiophene-3-carboxylate
44		5685044	224.3	2-amino-6-ethyl-4,5,6,7-tetrahydro-1-benzothiophene-3-carboxamide
45		5687959	266.4	2-amino-6-(1,1-dimethylpropyl)-4,5,6,7-tetrahydro-1-benzothiophene-3-carboxamide
46		5688069	252.4	2-amino-6-tert-butyl-4,5,6,7-tetrahydro-1-benzothiophene-3-carboxamide
47		5701083	322.4	N-[3-(aminocarbonyl)-4,5,6,7,8,9-hexahydrocycloocta[b]thien-2-yl]tetrahydro-2-furancarboxamide
48		5119034	216.3	5-(tert-butylthio)-2-thiophenecarboxylic acid
49		5668892	356.8	1-(3-chlorophenyl)-5-(4-methylbenzylidene)-2-thioxodihydro-4,6(1H,5H)-pyrimidinedione
50		5681472	372.8	1-(3-chlorophenyl)-5-(4-methoxybenzylidene)-2-thioxodihydro-4,6(1H,5H)-pyrimidinedione
51		5995665	405.2	1-(3-bromophenyl)-5-(4-fluorobenzylidene)-2-thioxodihydro-4,6(1H,5H)-pyrimidinedione
52		5526826	324.4	5-(4-hydroxybenzylidene)-1-phenyl-2-thioxodihydro-4,6(1H,5H)-pyrimidinedione
53		5741022	382.4	5-[(4,6-dioxo-1-phenyl-2-thioxotetrahydro-5(2H)-pyrimidinylidene)methyl]-2-methoxybenzoic acid
54		5679554	372.8	1-(4-chlorophenyl)-5-(2-methoxybenzylidene)-2-thioxodihydro-4,6(1H,5H)-pyrimidinedione
55		5669236	411.7	5-[(5-bromo-2-furyl)methylene]-1-(3-chlorophenyl)-2-thioxodihydro-4,6(1H,5H)-pyrimidinedione
56		5679158	458.7	1-(3-chlorophenyl)-5-[(5-iodo-2-furyl)methylene]-2-thioxodihydro-4,6(1H,5H)-pyrimidinedione
57		5682572	458.7	1-(4-chlorophenyl)-5-[(5-iodo-2-furyl)methylene]-2-thioxodihydro-4,6(1H,5H)-pyrimidinedione
58		5671547	411.7	5-[(5-bromo-2-furyl)methylene]-1-(4-chlorophenyl)-2-thioxodihydro-4,6(1H,5H)-pyrimidinedione
59		5679912	381.2	1-(2,4-dichlorophenyl)-5-[(5-methyl-2-furyl)methylene]-2-thioxodihydro-4,6(1H,5H)-pyrimidinedione
60		5677728	386.8	5-(1,3-benzodioxol-5-ylmethylene)-1-(3-chlorophenyl)-2-thioxodihydro-4,6(1H,5H)-pyrimidinedione
61		5667705	421.3	5-(1,3-benzodioxol-5-ylmethylene)-1-(2,4-dichlorophenyl)-2-thioxodihydro-4,6(1H,5H)-pyrimidinedione
62		5678336	465.7	5-[(6-bromo-1,3-benzodioxol-5-yl)methylene]-1-(4-chlorophenyl)-2-thioxodihydro-4,6(1H,5H)-pyrimidinedione
63		5670379	481.7	5-(2-bromo-4,5-dimethoxybenzylidene)-1-(4-chlorophenyl)-2-thioxodihydro-4,6(1H,5H)-pyrimidinedione
64		5672494	481.7	5-(2-bromo-4,5-dimethoxybenzylidene)-1-(3-chlorophenyl)-2-thioxodihydro-4,6(1H,5H)-pyrimidinedione
65		5669767	481.7	5-(3-bromo-4,5-dimethoxybenzylidene)-1-(4-chlorophenyl)-2-thioxodihydro-4,6(1H,5H)-pyrimidinedione
66		5667469	467.7	5-(3-bromo-4-hydroxy-5-methoxybenzylidene)-1-(3-chlorophenyl)-2-thioxodihydro-4,6(1H,5H)-pyrimidinedione
67		5679337	481.7	5-(3-bromo-5-ethoxy-4-hydroxybenzylidene)-1-(3-chlorophenyl)-2-thioxodihydro-4,6(1H,5H)-pyrimidinedione
68		5907223	452.9	2-chloro-4-{5-[(4,6-dioxo-1-phenyl-2-thioxotetrahydro-5(2H)-pyrimidinylidene)methyl]-2-furyl}benzoic acid
69		6528409	442.3	1-(2,3-dichlorophenyl)-5-[(1-phenyl-1H-pyrrol-2-yl)methylene]-2-thioxodihydro-4,6(1H,5H)-pyrimidinedione
70		5304811	405.4	methyl 3-[(4,6-dioxo-1-phenyl-2-thioxotetrahydro-5(2H)-pyrimidinylidene)methyl]-1H-indole-2-carboxylate
71		6490158	431.5	1-(3,4-dimethylphenyl)-5-{[1-(4-methoxyphenyl)-1H-pyrrol-2-yl]methylene}-2-thioxodihydro-4,6(1H,5H)-pyrimidinedione
72		6546101	458.5	2-(benzyloxy)-5-[(4,6-dioxo-1-phenyl-2-thioxotetrahydro-5(2H)-pyrimidinylidene)methyl]benzoic acid
73		6469227	446.3	1-(3,4-dichlorophenyl)-5-[4-(1-pyrrolidinyl)benzylidene]-2-thioxodihydro-4,6(1H,5H)-pyrimidinedione
74		6012954	310.3	1-(3,5-dimethylphenyl)-5-(2-furylmethylene)-2,4,6(1H,3H,5H)-pyrimidinetrione
75		5240651	296.3	5-(2-furylmethylene)-1-(2-methylphenyl)-2,4,6(1H,3H,5H)-pyrimidinetrione
76		5545264	367.2	5-{[5-(3,4-dichlorophenyl)-2-furyl]methylene}-2-thioxodihydro-4,6(1H,5H)-pyrimidinedione
77		5376346	346.8	5-{[5-(3-chloro-4-methylphenyl)-2-furyl]methylene}-2-thioxodihydro-4,6(1H,5H)-pyrimidinedione
78		5677476	248.3	5-[3-(2-furyl)-2-propen-1-ylidene]-2-thioxodihydro-4,6(1H,5H)-pyrimidinedione
Not found in the Chembridge database:
79		5951237
80		5738756
81		5140984

### Sheet: 30 compounds (TDP cluster)
	Structure	Chembridge ID	Mol Weight	Mol Name
49		5668892	356.8	1-(3-chlorophenyl)-5-(4-methylbenzylidene)-2-thioxodihydro-4,6(1H,5H)-pyrimidinedione
50		5681472	372.8	1-(3-chlorophenyl)-5-(4-methoxybenzylidene)-2-thioxodihydro-4,6(1H,5H)-pyrimidinedione
51		5995665	405.2	1-(3-bromophenyl)-5-(4-fluorobenzylidene)-2-thioxodihydro-4,6(1H,5H)-pyrimidinedione
52		5526826	324.4	5-(4-hydroxybenzylidene)-1-phenyl-2-thioxodihydro-4,6(1H,5H)-pyrimidinedione
53		5741022	382.4	5-[(4,6-dioxo-1-phenyl-2-thioxotetrahydro-5(2H)-pyrimidinylidene)methyl]-2-methoxybenzoic acid
54		5679554	372.8	1-(4-chlorophenyl)-5-(2-methoxybenzylidene)-2-thioxodihydro-4,6(1H,5H)-pyrimidinedione
55		5669236	411.7	5-[(5-bromo-2-furyl)methylene]-1-(3-chlorophenyl)-2-thioxodihydro-4,6(1H,5H)-pyrimidinedione
56		5679158	458.7	1-(3-chlorophenyl)-5-[(5-iodo-2-furyl)methylene]-2-thioxodihydro-4,6(1H,5H)-pyrimidinedione
57		5682572	458.7	1-(4-chlorophenyl)-5-[(5-iodo-2-furyl)methylene]-2-thioxodihydro-4,6(1H,5H)-pyrimidinedione
58		5671547	411.7	5-[(5-bromo-2-furyl)methylene]-1-(4-chlorophenyl)-2-thioxodihydro-4,6(1H,5H)-pyrimidinedione
59		5679912	381.2	1-(2,4-dichlorophenyl)-5-[(5-methyl-2-furyl)methylene]-2-thioxodihydro-4,6(1H,5H)-pyrimidinedione
60		5677728	386.8	5-(1,3-benzodioxol-5-ylmethylene)-1-(3-chlorophenyl)-2-thioxodihydro-4,6(1H,5H)-pyrimidinedione
61		5667705	421.3	5-(1,3-benzodioxol-5-ylmethylene)-1-(2,4-dichlorophenyl)-2-thioxodihydro-4,6(1H,5H)-pyrimidinedione
62		5678336	465.7	5-[(6-bromo-1,3-benzodioxol-5-yl)methylene]-1-(4-chlorophenyl)-2-thioxodihydro-4,6(1H,5H)-pyrimidinedione
63		5670379	481.7	5-(2-bromo-4,5-dimethoxybenzylidene)-1-(4-chlorophenyl)-2-thioxodihydro-4,6(1H,5H)-pyrimidinedione
64		5672494	481.7	5-(2-bromo-4,5-dimethoxybenzylidene)-1-(3-chlorophenyl)-2-thioxodihydro-4,6(1H,5H)-pyrimidinedione
65		5669767	481.7	5-(3-bromo-4,5-dimethoxybenzylidene)-1-(4-chlorophenyl)-2-thioxodihydro-4,6(1H,5H)-pyrimidinedione
66		5667469	467.7	5-(3-bromo-4-hydroxy-5-methoxybenzylidene)-1-(3-chlorophenyl)-2-thioxodihydro-4,6(1H,5H)-pyrimidinedione
67		5679337	481.7	5-(3-bromo-5-ethoxy-4-hydroxybenzylidene)-1-(3-chlorophenyl)-2-thioxodihydro-4,6(1H,5H)-pyrimidinedione
68		5907223	452.9	2-chloro-4-{5-[(4,6-dioxo-1-phenyl-2-thioxotetrahydro-5(2H)-pyrimidinylidene)methyl]-2-furyl}benzoic acid
69		6528409	442.3	1-(2,3-dichlorophenyl)-5-[(1-phenyl-1H-pyrrol-2-yl)methylene]-2-thioxodihydro-4,6(1H,5H)-pyrimidinedione
70		5304811	405.4	methyl 3-[(4,6-dioxo-1-phenyl-2-thioxotetrahydro-5(2H)-pyrimidinylidene)methyl]-1H-indole-2-carboxylate
71		6490158	431.5	1-(3,4-dimethylphenyl)-5-{[1-(4-methoxyphenyl)-1H-pyrrol-2-yl]methylene}-2-thioxodihydro-4,6(1H,5H)-pyrimidinedione
72		6546101	458.5	2-(benzyloxy)-5-[(4,6-dioxo-1-phenyl-2-thioxotetrahydro-5(2H)-pyrimidinylidene)methyl]benzoic acid
73		6469227	446.3	1-(3,4-dichlorophenyl)-5-[4-(1-pyrrolidinyl)benzylidene]-2-thioxodihydro-4,6(1H,5H)-pyrimidinedione
74		6012954	310.3	1-(3,5-dimethylphenyl)-5-(2-furylmethylene)-2,4,6(1H,3H,5H)-pyrimidinetrione
75		5240651	296.3	5-(2-furylmethylene)-1-(2-methylphenyl)-2,4,6(1H,3H,5H)-pyrimidinetrione
76		5545264	367.2	5-{[5-(3,4-dichlorophenyl)-2-furyl]methylene}-2-thioxodihydro-4,6(1H,5H)-pyrimidinedione
77		5376346	346.8	5-{[5-(3-chloro-4-methylphenyl)-2-furyl]methylene}-2-thioxodihydro-4,6(1H,5H)-pyrimidinedione
78		5677476	248.3	5-[3-(2-furyl)-2-propen-1-ylidene]-2-thioxodihydro-4,6(1H,5H)-pyrimidinedione

### Sheet: TDP1 - TDP7
	Structure	Chembridge ID	Mol Weight	Mol Name
52		5526826	324.4	5-(4-hydroxybenzylidene)-1-phenyl-2-thioxodihydro-4,6(1H,5H)-pyrimidinedione	TDP1
57		5682572	458.7	1-(4-chlorophenyl)-5-[(5-iodo-2-furyl)methylene]-2-thioxodihydro-4,6(1H,5H)-pyrimidinedione	TDP2
60		5677728	386.8	5-(1,3-benzodioxol-5-ylmethylene)-1-(3-chlorophenyl)-2-thioxodihydro-4,6(1H,5H)-pyrimidinedione	TDP3
63		5670379	481.7	5-(2-bromo-4,5-dimethoxybenzylidene)-1-(4-chlorophenyl)-2-thioxodihydro-4,6(1H,5H)-pyrimidinedione	TDP4
66		5667469	467.7	5-(3-bromo-4-hydroxy-5-methoxybenzylidene)-1-(3-chlorophenyl)-2-thioxodihydro-4,6(1H,5H)-pyrimidinedione	TDP5
68		5907223	452.9	2-chloro-4-{5-[(4,6-dioxo-1-phenyl-2-thioxotetrahydro-5(2H)-pyrimidinylidene)methyl]-2-furyl}benzoic acid	TDP6
78		5677476	248.3	5-[3-(2-furyl)-2-propen-1-ylidene]-2-thioxodihydro-4,6(1H,5H)-pyrimidinedione	TDP7
