## Supplemental Table 6 for "Structure-function analysis of a calcium-independent metacaspase reveals a novel proteolytic pathway for lateral root emergence"

### Sheet: Primer list
Oligonucleotides used in this study.
Gene	Oligo	Sequence 5'-3'
RT-PCR
AtMC9 AT5G04200	Forward	ATGGATCAACAAGGGATGGTCAA
	Reverse	TCAAGGTTGAGAAAGGAACGTCGC
AtMC5 AT1G79330	Forward	GTGGGATATTGGGAATGATTGGGAA
	Reverse	CGGAGCATTCACAAAACTATCACTGC
Actin AT3G12110	Forward	GGGTTTGCTGGAGATGATGCT
	Reverse	CGATTAGCCTTTGGGTTAAGAGGCGC
T-DNA insert: GABI-LB	Reverse	CCCATTTGGACGTGAATGTAGACAC
T-DNA insert: SAIL-RB	Forward	GCGCGGTGTCATCTATGTTA
Real-time quantitative PCR
AtMC4 AT1G79340	Forward	TCCTTGCGACATGAATCTGA
	Reverse	AGTCTGAAATGATTGTCATTCTGC
AtMC5 AT1G79330	Forward	CACTGAGCTGATTGATACTGACG
	Reverse	AGATTCAACAATGCCCTTCG
AtMC6 AT1G79320	Forward	TCACAGTGGCGGTCTCATAG
	Reverse	CTTCTTCTTCGTGCTCTCTCCT
AtMC7 AT1G79310	Forward	AGAGTCCCACCGGAAACA
	Reverse	TGTTCCACTAAATCCCTGAAATC
AtMC9 AT5G04200	Forward	ACAGATCGGACCCTCTTCG
	Reverse	TCTTGTTCGTTGTCTCAATAGCC
CBP20 At5g44200	Forward	GAAATTAGGGTTCCCTTTTTGAA
	Reverse	GCTTTGCTTGCTCCTTGAAC
ARP7 At3g60830	Forward	ACTCTTCCTGATGGACAGGTG
	Reverse	CTCAACGATTCCATGCTCCT
ami-RNA construct (Schwab et al., 2006)
I	Forward	GATCAAGGAACAATAGACTCGTCTCTCTCTTTTGTATTCC
II	Reverse	GAGACGAGTCTATTGTTCCTTGATCAAAGAGAATCAATGA
III	Forward	GAGAAGAGTCTATTGATCCTTGTTCACAGGTCGTGATATG
IV	Reverse	GAACAAGGATCAATAGACTCTTCTCTACATATATATTCCT
modified A	Forward	GGGGACAAGTTTGTACAAAAAAGCAGGCTCCCCAAACACACGCTCGGA
modified B	Reverse	GGGGACCACTTTGTACAAGAAAGCTGGGTCCCCATGGCGATGCCTTAAA
Promoter amplification
AtMC1 AT1G02170	Forward	AAAAAGCAGGCTCCACCTTCTCTCAAATGTGAGTCATGC
	Reverse	AGAAAGCTGGGTCTATTATTCTCGGAAGGGAGGG
AtMC2 At4g25110	Forward	AAAAAGCAGGCTCCACCAGAAGTAGAGCAACCATTGCT
	Reverse	AGAAAGCTGGGTCTATTTTCTATAATAACCCAAAACTC
AtMC3 AT5G64240	Forward	AAAAAGCAGGCTCCACCTCATATAGTATTTTATAAGAGAAAA
	Reverse	AGAAAGCTGGGTCGATTGAGCTTTGTTTTGGTTTTC
AtMC4 AT1G79340	Forward	AAAAAGCAGGCTCCACCAGTTTCGACGATTTCAAAATTTAA
	Reverse	AGAAAGCTGGGTCTGAGAAAAAATGATCTGATCGAT
AtMC5 AT1G79330	Forward	AAAAAGCAGGCTCCACCAGTGGCGGTCTCATAGATGA
	Reverse	AGAAAGCTGGGTCTGAAGATATCTCAAAACGTCTG
AtMC6 AT1G79320	Forward	AAAAAGCAGGCTCCACCGATGTCAAACAGATGAGACATC
	Reverse	AGAAAGCTGGGTCTGTTGATATTTCAAACTCTGCTT
AtMC7 AT1G79310	Forward	AAAAAGCAGGCTCCACCCACACAAGGACGCACCGATT
	Reverse	AGAAAGCTGGGTCTCTTGCAACCTTCAAGAGTTC
AtMC8 AT1G16420	Forward	AAAAAGCAGGCTCCACCCATCATCAGCAATTCTAGCCA
	Reverse	AGAAAGCTGGGTCTGACGAATGAATGAATTATACCT
AtMC9 AT5G04200	Forward	AAAAAGCAGGCTCCACCTTTTGGATGCTTCTCGTGTAAA
	Reverse	AGAAAGCTGGGTCTGAGTTTCTGGATATGATTTCTT
attb1 extension	Forward	GGGGACAAGTTTGTACAAAAAAGCAGGCT
attb2 extension	Reverse	GGGGACCACTTTGTACAAGAAAGCTGGGT
